# Discovery of pseudobaptigenin synthase, completing the (-)-maackiain biosynthetic pathway

**DOI:** 10.1101/2025.11.18.689130

**Authors:** Lee Marie Raytek, Lan Liu, Stéphane Bayen, Mehran Dastmalchi

## Abstract

Pterocarpans are structurally complex defence compounds produced by legumes (Fabaceae). They are commonly associated with antimicrobial activity and thought to be synthesized *de novo* or accumulated in response to microbial pathogens. (-)-Maackiain is a lineage-specific pterocarpan detected in some legumes, including red clover (*Trifolium pratense*). The biosynthesis of (-)-maackiain involves a distinctive methylenedioxy bridge formation step, predicted to be catalyzed by a cytochrome P450. Specifically, this elusive P450 catalyzes the conversion of calycosin to pseudobaptigenin. We integrated metabolomic and transcriptomic datasets of red clover roots treated with the fungi, *Fusarium oxysporum* and *Phoma medicaginis*, to identify candidate P450 genes. Over 40 molecular features were characterized as (iso)flavonoid structures, including the highly abundant *O*-methylated isoflavones (formononetin and biochanin A), as well as their derivatives. Long infection with *P. medicaginis* resulted in significant increases in (-)-maackiain, trifolirhizin and other pterocarpans. Concurrently, fungal infections led to upregulation of core and specialized metabolism-related transcripts, including those encoding phenylpropanoid and (iso)flavonoid biosynthetic enzymes. Using weighted gene co-expression network analysis (WGCNA), variance-stabilized expression patterns, and enzyme-class phylogeny, we were able to curate five candidate cytochrome P450s for pseudobaptigenin synthase (PbS) activity, assayed in engineered yeast (*Saccharomyces cerevisiae*). One candidate P450 was capable of methylenedioxy bridge formation, converting calycosin to pseudobaptigenin and pratensein to 5-hydroxypseudobaptigenin. Therefore, it was renamed *T. pratense* pseudobaptigenin synthase (TpPbS/CYP76F319). The discovery of TpPbS facilitates the reconstruction of the complete (-)-maackiain biosynthetic pathway and the production of this pterocarpan chemistry at scale for health and agricultural applications.

**Significance statement:**

- The discovery of pseudobaptigenin synthase in red clover (CYP76F319), a P450 that catalyzes the formation of a methylenedioxy bridge to convert calycosin to pseudobaptigenin and pratensein to 5-hydroxypseudobaptigenin.
- The identification of enriched (iso)flavonoids and associated transcriptomic changes in red clover roots in response to two fungi with distinct infection lifestyles (hemibiotrophy and necrotrophy).
