## Supplementary Materials for "Discovery of pseudobaptigenin synthase, completing the (-)-maackiain biosynthetic pathway"

### Sheet: CandidateGenes
GENE SYMBOL	Candidate	CYP Subfamily	Transcript ID	Protein ID	ME	Mean vst Expression	Translated sequence	Optimized CDS
LOC123894475	P1	CYP76F	XM_045944489.1	XP_045800445.1	black	13.66	MDLLPSSPLSYLVYIFTLLVLLKFLIPKNKINKKNHSKLPPGPSPLPIIGNLLKLGNKPHHSLANLSNVHGPIMTLKLGQVTTIVISSADIAKEVLQTHDILLSNRTVPDALSVLNHDQYSLSFMRVSPRWRDLRKICNYQLFSTKTLDGSQALRRRKLQNLLDDIERCSETQEAVDIGKVAFKTTINLLSNTFFSADFVHSAEEAGEYKEIVVSILKEVGAPNLSDFFPRLKYFDLQGIRKRSIVSVKKVLNIFKRFVADRLKMREGTGSIGNDDVLDALLNISLDDGKIEMDKDEIEHLLLNIFVAGTDTTTYTLEWAMAELMHNPEIMSKVKKELEQAVGKGIPVQETDIANLPYMQAVIKETFRLHPAVPLLLPRKAEIDVQIGDYIIPKDAQVL…	ATGGACCTTTTGCCGTCATCACCACTTTCATATTTAGTATATATATTCACTTTATTAGTTTTGTTGAAATTTCTCATTCCCAAAAATAAAATTAATAAAAAGAACCACTCTAAATTGCCGCCTGGCCCAAGTCCGTTACCAATTATAGGAAACCTGTTGAAGCTAGGTAACAAACCCCATCATAGTTTGGCAAACCTCTCCAATGTTCACGGCCCTATTATGACTTTAAAACTGGGTCAAGTAACCACTATTGTCATAAGTTCAGCTGATATTGCTAAAGAGGTGTTGCAAACGCACGATATCCTGTTAAGTAATAGAACTGTGCCAGATGCTTTGTCTGTCCTAAATCATGACCAATACTCTTTGAGCTTCATGCGGGTAAGCCCAAGATGGAGAGAT…
LOC123909586	P2	CYP89A	XM_045960453.1	XP_045816409.1	brown	6.77	METWFIAVLSLCIIFLIRATFSSLTNNKPTVNLPPGPPHIPIITTLLWLRKSFSQLEPVLKTLHAKHGPIITLKIISRPSIFIADHSIAHHALIQNSSIFSDRPKPFPTSIIMSCNQHTISSAFYGATWRTLRHNLASEMLHPSKIKSFSDIRKWVLDTLIIRLKSASESEYADSVTVIPHFKYAMFCLLVFMCFGERINHEKINDIDRVQQSFLLSISKINILNFWPKVTRILLHKRWEEFLKLRKDQEDVLLPLIRARKQAKESRLNNLNTYVDTLLELELPEEKRKLNEDEMVSLCLEFLGAGTDTTSTALQWIMANLVKYPDVQRRIVEEIRDVMGGDDNGEKKEVKEEDLHKFQYLKCVILEGLRRHPPGHFVLPHAVTEDVVLNGYLVPKTGV…	ATGGAGACTTGGTTCATCGCTGTATTGAGTTTGTGTATAATTTTCTTAATCAGAGCAACTTTTAGTTCATTGACTAATAATAAACCAACCGTGAACTTACCACCTGGTCCTCCGCATATCCCAATTATCACTACTTTGTTGTGGCTGCGTAAGTCTTTCTCCCAATTAGAACCCGTACTTAAAACCCTACATGCTAAACATGGCCCTATTATTACCTTAAAGATTATCAGTCGACCTTCAATTTTTATTGCGGACCACTCAATAGCTCATCATGCTTTAATTCAGAATAGTTCTATCTTTTCTGATAGACCCAAGCCTTTTCCAACTTCCATTATAATGAGTTGCAATCAACATACCATTAGCTCCGCATTTTATGGTGCAACGTGGAGAACCTTACGA…
LOC123906377	P3	CYP81E	XM_045956286.1	XP_045812242.1	black	8.01	MEYNFLVYIIFPFLFLISIKLLLFSNRRLKKIPPCPPSFPIIGNLHQLKQPIHLYFHELSQKYGPIFTLKFGSQLVAVVSSASIAEECFTKNDIIFANRIHSLKTKYLAFDNTSLITSSYGDHWRNLRRISSLEILSTHRLNSFSEIRKDETMRLVRELAKNSNKDFTKVELRSLFAELTFNTIMRMVCGKRFYGDESDGTNADEAKKFRDVMNEIQEFGLGSYLGDFVPLFRLFDFSGYKNKLKRVGEKMDALFQGLVDDHRKNKKENKNTMIDHLLSLQESQPEYYSDQIIKGLIMSLIVAGTETSAITLEWAMANLLNHPDVLEKARIELDNHIGQECLIEEEKATKLQYLQNIISETLRLHPAAPMLIPHVSSDGCTVGGYDVPQNTILMVNAWD…	ATGGAATACAACTTCTTGGTCTATATCATTTTTCCTTTCCTTTTTTTAATTTCGATAAAATTGCTATTGTTCTCGAATAGAAGACTGAAGAAAATTCCACCATGCCCACCCTCCTTTCCAATTATAGGGAATCTTCATCAATTAAAACAACCGATCCATCTATATTTTCATGAACTTAGTCAAAAATACGGTCCAATATTTACATTAAAGTTCGGCTCTCAGTTGGTTGCTGTTGTATCCAGTGCATCAATCGCTGAGGAATGCTTTACTAAGAATGATATTATTTTTGCGAATAGGATACACTCGCTCAAGACGAAATATCTTGCCTTTGACAATACCTCATTAATCACTTCTAGCTACGGCGATCACTGGCGTAACCTGAGAAGGATTTCTTCATTG…
LOC123900153	P4	CYP73A	XM_045951482.1	XP_045807438.1	turquoise	12.15	MGLLQITKKSIFFTLFAILIPIITTKLFSSYSSLSTSIASVSLIILLSYIYLTHSKQNSSPPSPFSVPIFGNWLQVGNDLNHRILASMSQTYGSLFLLKLGSKNLVVVSDPNLATQVLHSQGVEFGSRPRNVVFDIFTGNGQDMVFTVYGDHWRKMRRIMTLPFFTNKVVNNYSNMWEQEMDLVVKDLKANEIVRSEGIVIRKRLQLMLYNIMYRMMFDSKFESQEDPLFIQATRFNSERSRLAQSFEYNYGDFIPLLRPFLRGYLNKCKDLQTRRLAFFNNYFIEKRRKTMAANGEKHEIICAIDHIIDAEMKGEISEENVTYIVENINVAAIETTLWSMEWAIAELVNHPKVQTKIRDEISEVLKGEQVTESNLHQLPYLQATLKEILRLHTPIPLL…	ATGGGTTTGCTTCAAATCACCAAGAAATCAATCTTCTTTACTCTTTTTGCAATACTTATTCCGATAATTACCACCAAATTATTCTCTTCTTACTCATCTTTGAGCACTTCAATCGCCAGCGTTTCGCTTATTATCTTATTGAGTTATATATACTTGACCCATAGTAAACAAAACTCTTCTCCTCCATCCCCATTCAGTGTACCTATTTTTGGCAATTGGTTACAAGTAGGAAATGATCTGAACCATCGGATTCTGGCCTCTATGTCTCAAACTTACGGTTCTCTTTTTTTGTTAAAACTTGGTTCCAAGAATTTGGTAGTCGTTAGTGACCCTAATCTAGCCACGCAGGTTCTCCACTCACAAGGCGTAGAATTTGGATCACGCCCAAGAAACGTAGTC…
LOC123894994	P5	CYP72A	XM_045945160.1	XP_045801124.1	brown	12.38	MATTTAIILFTLMILVLTCAWRILNWVWLKPKKLEKLLREQGLKGNSYRLLVGDAKDLLKMRKEATSKPMSLSDDIVPRVFTYIQHSVAKYGKNSFMWFGPVPRVNISDPELIKDVLNKNYDFPKPQSNPLVKLLAYGLVSLEGEQWSKHRKIINPAFHLEKLKIMLPIFFKSCDDLIKKWDIMLSSDGTCEMDVWPFLQSLASDVISRTAFGSSYEEGKRIFQLQTEQAELTKKVIANVYIPGWRFVPTTTHRRMKEIARDIKASLTDMINKREIALKAGESTKDDLLGILLESNHKEKEEHGNNKNVGMNLDDVIEECKLFYFAGQETTSVLLVWTMVLLSRYPDWQARAREEVIQVFGNKKPDFDGLSHLKIVTMILYEVLRLYPPVIMLGRSVNE…	ATGGCCACTACTACAGCTATAATACTTTTTACCCTTATGATTTTAGTTTTAACATGTGCTTGGCGGATTTTGAACTGGGTTTGGTTAAAGCCAAAAAAATTGGAGAAATTACTAAGGGAACAAGGACTAAAGGGCAACTCTTATAGACTTTTAGTGGGCGACGCTAAAGACTTACTGAAGATGAGAAAGGAGGCTACTAGTAAACCTATGAGTTTAAGCGATGACATAGTCCCGAGAGTATTCACTTACATTCAACATAGCGTGGCCAAATACGGAAAGAACTCTTTTATGTGGTTTGGACCAGTACCAAGAGTGAACATCAGTGATCCCGAGTTAATTAAAGATGTACTGAACAAGAACTATGATTTTCCTAAACCCCAATCGAATCCACTTGTGAAG…
Note: Optimized sequences do not include restriction sites. BamHI and ApaI sites were added through the TWIST portal to the N- and C-termini, respectively
